# The conserved transcriptional regulator CdnL is required for metabolic homeostasis and morphogenesis in *Caulobacter*

**DOI:** 10.1101/557637

**Authors:** Selamawit Abi Woldemeskel, Laura Alvarez, Allison K. Daitch, Rilee Zeinert, Anant Bhargava, Diego Gonzalez, Justine Collier, Peter Chien, Felipe Cava, Erin D. Goley

## Abstract

Bacterial growth and division require regulated synthesis of the macromolecules used to expand and replicate components of the cell. Transcription of housekeeping genes required for metabolic homeostasis and cell proliferation is guided by the sigma factor σ^70^. The conserved CarD-like transcriptional regulator, CdnL, associates with promoter regions where σ^70^ localizes and stabilizes the open promoter complex. However, the contributions of CdnL to metabolic homeostasis and bacterial physiology are not well understood. Here, we show that *Caulobacter crescentus* cells lacking CdnL have severe morphological and growth defects. Specifically, *ΔcdnL* cells grow slowly in both rich and defined media, and are wider, more curved, and have shorter stalks than WT cells. *ΔcdnL* cells also have aberrant localization of MreB and CtpS, cytoskeletal proteins required for maintaining proper cell width and curvature and whose function is dependent on metabolites ATP and CTP respectively. These defects arise from transcriptional downregulation of most major classes of biosynthetic genes, leading to significant decreases in the levels of critical metabolites, including pyruvate, *α*-ketoglutarate, ATP, NAD^+^, UDP-N-acetyl-glucosamine, lipid II, and purine and pyrimidine precursors. Notably, we find that *ΔcdnL* cells are glutamate auxotrophs, and Δ*cdnL* is synthetic lethal with other genetic perturbations that limit glutamate synthesis and lipid II production. Our findings implicate CdnL as a global regulator of genes required for metabolic homeostasis that impacts morphogenesis through availability of lipid II and through metabolite-mediated changes in localization of cytoskeletal regulators of cell shape.
