## Supplementary table 2 for "The conserved transcriptional regulator CdnL is required for metabolic homeostasis and morphogenesis in *Caulobacter*"

### Sheet: 2 fold down in both
Functional Annotation Clustering of Genes downregulated ≥2-fold in ∆cdnL
Annotation Cluster 1 Enrichment Score: 5.951866462481575
Microbial metabolism in different enviroments, Carbon metabolism, Biosynthesis of Antibiotics
ID	Gene Name
CCNA_02344	2,3-bisphosphoglycerate-dependent phosphoglycerate mutase(CCNA_02344)
CCNA_01812	2-C-methyl-D-erythritol 4-phosphate cytidylyltransferase/2-C-methyl-D-erythritol 2,4-cyclodiphosphate synthase(CCNA_01812)
CCNA_01563	2-dehydro-3-deoxygluconokinase(CCNA_01563)
CCNA_01414	3-hydroxyisobutyryl-CoA hydrolase(CCNA_01414)
CCNA_01562	4-hydroxy-2-oxoglutarate aldolase/2-dehydro-3-deoxyphosphogluconate aldolase(CCNA_01562)
CCNA_03393	5-(carboxyamino)imidazole ribonucleotide mutase(CCNA_03393)
CCNA_03392	5-(carboxyamino)imidazole ribonucleotide synthase(CCNA_03392)
CCNA_03206	L-serine dehydratase(CCNA_03206)
CCNA_03663	NADP-dependent malic enzyme(CCNA_03663)
CCNA_00100	Ribulose-5-phosphate 3-epimerase(CCNA_00100)
CCNA_03752	UTP-glucose-1-phosphate uridylyltransferase(CCNA_03752)
CCNA_01961	acetyl-CoA carboxylase biotin carboxylase subunit(CCNA_01961)
CCNA_03090	acetyl-CoA carboxylase carboxyl transferase subunit alpha(CCNA_03090)
CCNA_03656	acetyl-CoA carboxylase carboxyl transferase subunit beta(CCNA_03656)
CCNA_02261	acetyl/propionyl-CoA carboxylase subuit alpha(CCNA_02261)
CCNA_00285	acetylglutamate kinase(CCNA_00285)
CCNA_02572	adenylosuccinate lyase(CCNA_02572)
CCNA_00128	argininosuccinate synthase(CCNA_00128)
CCNA_01603	aspartate aminotransferase(CCNA_01603)
CCNA_00886	aspartokinase(CCNA_00886)
CCNA_01275	bifunctional 5,10-methylene-tetrahydrofolate dehydrogenase/ 5,10-methylene-tetrahydrofolate cyclohydrolase(CCNA_01275)
CCNA_03162	bifunctional ornithine acetyltransferase/N-acetylglutamate synthase(argJ)	argJ
CCNA_00511	carboxymethylenebutenolidase(CCNA_00511)
CCNA_01983	citrate synthase(CCNA_01983)
CCNA_03744	dTDP-glucose 4,6-dehydratase(CCNA_03744)
CCNA_02150	dimethylallyltransferase/geranyltranstransferase(CCNA_02150)
CCNA_01449	fructose-1,6-bisphosphatase, FIG superfamily(CCNA_01449)
CCNA_01448	fructose-1,6-bisphosphatase, class II(glpX)	glpX
CCNA_02194	fumarate hydratase(CCNA_02194)
CCNA_03682	fumarylpyruvate hydrolase(CCNA_03682)
CCNA_02389	glucosamine-1-phosphate acetyltransferase/UDP-N-acetylglucosamine pyrophosphorylase(CCNA_02389)
CCNA_01199	glucose-1-phosphate thymidylyltransferase(CCNA_01199)
CCNA_02164	glutamate dehydrogenase/leucine dehydrogenase(CCNA_02164)
CCNA_03722	glutamate synthase (NADPH) large chain GltB(gltB)	gltB
CCNA_03358	glyceraldehyde 3-phosphate dehydrogenase(CCNA_03358)
CCNA_02306	histidinol-phosphate aminotransferase(CCNA_02306)
CCNA_00559	homoserine O-acetyltransferase(CCNA_00559)
CCNA_03770	malate dehydrogenase(CCNA_03770)
CCNA_03683	maleylpyruvate isomerase(CCNA_03683)
CCNA_02357	methylmalonic acid semialdehyde dehydrogenase(CCNA_02357)
CCNA_02054	methylmalonyl-CoA carboxylase, carboxyltransferase subunit(CCNA_02054)
CCNA_00083	phosphoglucomutase/phosphomannomutase(CCNA_00083)
CCNA_01413	phosphoglycerate mutase family protein(CCNA_01413)
CCNA_02347	phosphomannomutase/phosphoglucomutase(CCNA_02347)
CCNA_01795	phosphopyruvate hydratase(CCNA_01795)
CCNA_03351	phosphoribosylamidoimidazole-succinocarboxamide synthase(CCNA_03351)
CCNA_00084	phosphoribosylaminoimidazolecarboxamide formyltransferase/IMP cyclohydrolase(purH)	purH
CCNA_01775	phosphoribosylformylglycinamidine cyclo-ligase(CCNA_01775)
CCNA_02583	phosphoribosylformylglycinamidine synthase I(CCNA_02583)
CCNA_02586	phosphoribosylformylglycinamidine synthase II(CCNA_02586)
CCNA_01774	phosphoribosylglycinamide formyltransferase(CCNA_01774)
CCNA_03028	prephenate dehydratase(CCNA_03028)
CCNA_01263	pyruvate dehydrogenase E1 component(CCNA_01263)
CCNA_01538	pyruvate phosphate dikinase(CCNA_01538)
CCNA_02388	ribose 5-phosphate isomerase(CCNA_02388)
CCNA_01419	serine hydroxymethyltransferase(CCNA_01419)
CCNA_03644	succinate dehydrogenase cytochrome B-556 subunit(sdhC)	sdhC
CCNA_03642	succinate dehydrogenase flavoprotein subunit(CCNA_03642)
CCNA_03641	succinate dehydrogenase iron-sulfur protein(CCNA_03641)
CCNA_03643	succinate dehydrogenase membrane anchor subunit(CCNA_03643)
CCNA_00277	succinyl-diaminopimelate desuccinylase(CCNA_00277)
CCNA_03735	transketolase(CCNA_03735)
Annotation Cluster 2 Enrichment Score: 4.425847093939853
de novo' IMP biosynthetic process, Purine biosynthesis, Purine metabolism
ID	Gene Name
CCNA_02077	5'-nucleotidase SurE(CCNA_02077)
CCNA_03393	5-(carboxyamino)imidazole ribonucleotide mutase(CCNA_03393)
CCNA_03392	5-(carboxyamino)imidazole ribonucleotide synthase(CCNA_03392)
CCNA_02572	adenylosuccinate lyase(CCNA_02572)
CCNA_01275	bifunctional 5,10-methylene-tetrahydrofolate dehydrogenase/ 5,10-methylene-tetrahydrofolate cyclohydrolase(CCNA_01275)
CCNA_03745	formyltetrahydrofolate deformylase(CCNA_03745)
CCNA_00083	phosphoglucomutase/phosphomannomutase(CCNA_00083)
CCNA_02347	phosphomannomutase/phosphoglucomutase(CCNA_02347)
CCNA_03351	phosphoribosylamidoimidazole-succinocarboxamide synthase(CCNA_03351)
CCNA_00084	phosphoribosylaminoimidazolecarboxamide formyltransferase/IMP cyclohydrolase(purH)	purH
CCNA_01775	phosphoribosylformylglycinamidine cyclo-ligase(CCNA_01775)
CCNA_02583	phosphoribosylformylglycinamidine synthase I(CCNA_02583)
CCNA_02586	phosphoribosylformylglycinamidine synthase II(CCNA_02586)
CCNA_01774	phosphoribosylglycinamide formyltransferase(CCNA_01774)
Annotation Cluster 3 Enrichment Score: 3.1523715469755262
Ligase, ATP-binding, Nucleotide-binding
ID	Gene Name
CCNA_01713	2'-5' RNA ligase family protein(CCNA_01713)
CCNA_02077	5'-nucleotidase SurE(CCNA_02077)
CCNA_03392	5-(carboxyamino)imidazole ribonucleotide synthase(CCNA_03392)
CCNA_01050	ABC transporter ATP-binding protein(CCNA_01050)
CCNA_03561	ATP synthase gamma chain(CCNA_03561)
CCNA_02014	Biotin-(acetyl-CoA carboxylase) ligase(CCNA_02014)
CCNA_02626	D-alanine--D-alanine ligase(CCNA_02626)
CCNA_00512	GTP-binding protein, probable translation factor(CCNA_00512)
CCNA_00601	MoxR-like ATPase(CCNA_00601)
CCNA_03501	SUA5 translation factor-related protein(CCNA_03501)
CCNA_02629	UDP-N-acetylmuramate--alanine ligase(CCNA_02629)
CCNA_01961	acetyl-CoA carboxylase biotin carboxylase subunit(CCNA_01961)
CCNA_03090	acetyl-CoA carboxylase carboxyl transferase subunit alpha(CCNA_03090)
CCNA_03656	acetyl-CoA carboxylase carboxyl transferase subunit beta(CCNA_03656)
CCNA_02261	acetyl/propionyl-CoA carboxylase subuit alpha(CCNA_02261)
CCNA_00285	acetylglutamate kinase(CCNA_00285)
CCNA_00970	acyl-CoA synthetase(CCNA_00970)
CCNA_02612	alanyl-tRNA synthetase(CCNA_02612)
CCNA_00128	argininosuccinate synthase(CCNA_00128)
CCNA_02519	aspartyl/glutamyl-tRNA(Asn/Gln) amidotransferase subunit A(CCNA_02519)
CCNA_02520	aspartyl/glutamyl-tRNA(Asn/Gln) amidotransferase subunit C(CCNA_02520)
CCNA_02994	carbamoyl-phosphate synthase large chain(CCNA_02994)
CCNA_02925	carbamoyl-phosphate synthase small chain(CCNA_02925)
CCNA_01506	cystine transport ATP-binding protein(CCNA_01506)
CCNA_01646	dethiobiotin synthetase(CCNA_01646)
CCNA_01982	glutamyl-tRNA synthetase(CCNA_01982)
CCNA_01403	glycyl-tRNA synthetase alpha chain(glyQ)	glyQ
CCNA_02252	methylcrotonyl-CoA carboxylase carboxyl transferase subunit(CCNA_02252)
CCNA_02054	methylmalonyl-CoA carboxylase, carboxyltransferase subunit(CCNA_02054)
CCNA_03383	multidrug/protein/lipid ABC transporter family, ATP-binding and permease protein(CCNA_03383)
CCNA_01123	peptide chain release factor RF-3(prfC)	prfC
CCNA_00366	phosphonates transport ATP-binding protein phnC(CCNA_00366)
CCNA_03351	phosphoribosylamidoimidazole-succinocarboxamide synthase(CCNA_03351)
CCNA_01775	phosphoribosylformylglycinamidine cyclo-ligase(CCNA_01775)
CCNA_02583	phosphoribosylformylglycinamidine synthase I(CCNA_02583)
CCNA_02586	phosphoribosylformylglycinamidine synthase II(CCNA_02586)
CCNA_00256	pyridoxine kinase(CCNA_00256)
CCNA_01538	pyruvate phosphate dikinase(CCNA_01538)
CCNA_02078	seryl-tRNA synthetase(serS)	serS
CCNA_01060	type I protein secretion ATP-binding protein RsaD(rsaD)	rsaD
Annotation Cluster 4 Enrichment Score: 2.1723749671044312
Fatty acid biosynthesis, Fatty acid metabolism, Lipid biosynthesis, Lipid metabolism
ID	Gene Name	Name
CCNA_03836	3-hydroxydecanoyl-(acyl-carrier-protein) dehydratase(CCNA_03836)
CCNA_01414	3-hydroxyisobutyryl-CoA hydrolase(CCNA_01414)
CCNA_01747	3-oxoacyl-(acyl-carrier protein) reductase(CCNA_01747)
CCNA_03835	3-oxoacyl-(acyl-carrier-protein) synthase(CCNA_03835)
CCNA_01627	Holo-(acyl-carrier protein) synthase(acpS)	acpS
CCNA_02528	PlsY-like acyl-phosphate glycerol 3-phosphate acyltransferase(CCNA_02528)
CCNA_01961	acetyl-CoA carboxylase biotin carboxylase subunit(CCNA_01961)
CCNA_03090	acetyl-CoA carboxylase carboxyl transferase subunit alpha(CCNA_03090)
CCNA_03656	acetyl-CoA carboxylase carboxyl transferase subunit beta(CCNA_03656)
CCNA_03833	enoyl-(acyl-carrier protein) reductase FabI(fabI)	FabI
CCNA_01746	malonyl-CoA-(acyl-carrier-protein) transacylase FabD(CCNA_01746)
Annotation Cluster 5 Enrichment Score: 1.9496914386276436
ATP-grasp fold, subdomain 2; ATP-grasp fold, subdomain 1; ATP-grasp fold; Pre-ATP-grasp domain; Carbamoyl-phosphate synthetase large subunit-like, ATP-binding domain; Rudiment single hybrid motif
ID	Gene Name
CCNA_03392	5-(carboxyamino)imidazole ribonucleotide synthase(CCNA_03392)
CCNA_02626	D-alanine--D-alanine ligase(CCNA_02626)
CCNA_01961	acetyl-CoA carboxylase biotin carboxylase subunit(CCNA_01961)
CCNA_02261	acetyl/propionyl-CoA carboxylase subuit alpha(CCNA_02261)
CCNA_02994	carbamoyl-phosphate synthase large chain(CCNA_02994)
CCNA_03351	phosphoribosylamidoimidazole-succinocarboxamide synthase(CCNA_03351)
CCNA_01538	pyruvate phosphate dikinase(CCNA_01538)
Annotation Cluster 6 Enrichment Score: 1.716725325166188
Tricarboxylic acid cycle, Butanoate metabolism
ID	Gene Name
CCNA_01414	3-hydroxyisobutyryl-CoA hydrolase(CCNA_01414)
CCNA_01983	citrate synthase(CCNA_01983)
CCNA_02194	fumarate hydratase(CCNA_02194)
CCNA_03770	malate dehydrogenase(CCNA_03770)
CCNA_01263	pyruvate dehydrogenase E1 component(CCNA_01263)
CCNA_03644	succinate dehydrogenase cytochrome B-556 subunit(sdhC)	sdhC
CCNA_03642	succinate dehydrogenase flavoprotein subunit(CCNA_03642)
CCNA_03641	succinate dehydrogenase iron-sulfur protein(CCNA_03641)
CCNA_03643	succinate dehydrogenase membrane anchor subunit(CCNA_03643)
Annotation Cluster 7 Enrichment Score: 1.6719366462593015
Arginine biosynthesis
ID	Gene Name
CCNA_00285	acetylglutamate kinase(CCNA_00285)
CCNA_00128	argininosuccinate synthase(CCNA_00128)
CCNA_01603	aspartate aminotransferase(CCNA_01603)
CCNA_03162	bifunctional ornithine acetyltransferase/N-acetylglutamate synthase(argJ)	argJ
CCNA_02994	carbamoyl-phosphate synthase large chain(CCNA_02994)
CCNA_02925	carbamoyl-phosphate synthase small chain(CCNA_02925)
Annotation Cluster 8 Enrichment Score: 1.6140959362501628
de novo' UMP biosynthetic process, Pyrimidine biosynthesis, 'de novo' pyrimidine nucleobase biosynthetic process, Pyrimidine metabolism
ID	Gene Name
CCNA_02077	5'-nucleotidase SurE(CCNA_02077)
CCNA_02525	aspartate carbamoyltransferase(CCNA_02525)
CCNA_02994	carbamoyl-phosphate synthase large chain(CCNA_02994)
CCNA_02925	carbamoyl-phosphate synthase small chain(CCNA_02925)
CCNA_03107	cytidine deaminase(CCNA_03107)
CCNA_02526	dihydroorotase(CCNA_02526)
CCNA_00562	dihydroorotate dehydrogenase(CCNA_00562)
Annotation Cluster 9 Enrichment Score: 1.3037365906877703
peptidyl-prolyl cis-trans isomerase activity, Rotamase, Cyclophilin-type peptidyl-prolyl cis-trans isomerase, Cyclophilin-like peptidyl-prolyl cis-trans isomerase domain, protein folding
ID	Gene Name
CCNA_01653	cyclophilin-type peptidylprolyl cis-trans isomerase(CCNA_01653)
CCNA_01654	cyclophilin-type peptidylprolyl cis-trans isomerase(CCNA_01654)
CCNA_01655	cyclophilin-type peptidylprolyl cis-trans isomerase(CCNA_01655)
CCNA_01971	peptidyl-prolyl cis-trans isomerase(CCNA_01971)
CCNA_03751	peptidyl-prolyl cis-trans isomerase(CCNA_03751)
Annotation Cluster 10 Enrichment Score: 1.2697249908122303
Peptidoglycan biosynthesis, regulation of cell shape, Cell wall biogenesis/degradation
ID	Gene Name
CCNA_02626	D-alanine--D-alanine ligase(CCNA_02626)
CCNA_00063	MviN-family integral membrane protein(mviN)	mviN
CCNA_02628	UDP-N-acetylenolpyruvoylglucosamine reductase(CCNA_02628)	murC
CCNA_02629	UDP-N-acetylmuramate--alanine ligase(CCNA_02629)	murB
CCNA_02389	glucosamine-1-phosphate acetyltransferase/UDP-N-acetylglucosamine pyrophosphorylase(CCNA_02389)
CCNA_01951	multimodular transpeptidase-transglycosylase PbpY(pbpY)	pbpY
Annotation Cluster 11 Enrichment Score: 1.2423792759684997
Metal-dependent hydrolase, composite domain; Secondary metabolites biosynthesis, transport, and catabolism; Amidohydrolase 1
ID	Gene Name
CCNA_02754	L-lysine/L-arginine carboxypeptidase(CCNA_02754)
CCNA_00115	TolB protein(CCNA_00115)
CCNA_02526	dihydroorotase(CCNA_02526)
CCNA_03682	fumarylpyruvate hydrolase(CCNA_03682)
CCNA_02050	imidazolonepropionase related amidohydrolase(CCNA_02050)
CCNA_02051	imidazolonepropionase related amidohydrolase(CCNA_02051)
CCNA_00890	poly(3-hydroxyalkanoate) depolymerase(CCNA_00890)
Annotation Cluster 12 Enrichment Score: 1.192633240341216
Ubiquinone, NAD, Quinone, quinone binding
ID	Gene Name
CCNA_03412	NAD(P) transhydrogenase subunit beta PntB(CCNA_03412)
CCNA_02023	NADH-quinone oxidoreductase chain G(nuoG)	nuoG
CCNA_02020	NADH-quinone oxidoreductase chain I(nuoI)	nuoI
CCNA_02018	NADH-quinone oxidoreductase chain K(nuoK)	nuoK
CCNA_02015	NADH-quinone oxidoreductase chain N(nuoN)	nuoN
CCNA_03718	NADH-ubiquinone oxidoreductase subunit(CCNA_03718)
CCNA_02993	NADH-ubiquinone oxidoreductase(CCNA_02993)
CCNA_03833	enoyl-(acyl-carrier protein) reductase FabI(fabI)	FabI
CCNA_03770	malate dehydrogenase(CCNA_03770)
CCNA_01008	urocanate hydratase(CCNA_01008)
Annotation Cluster 13 Enrichment Score: 1.1179585339092848
Pyridoxal phosphate-dependent transferase, Aminotransferase, pyridoxal phosphate binding
ID	Gene Name
CCNA_03726	3-amino-5-hydroxybenzoic acid synthase family(CCNA_03726)
CCNA_01647	8-amino-7-oxononanoate synthase(CCNA_01647)
CCNA_02112	D-cysteine desulfhydrase(CCNA_02112)
CCNA_02321	O-succinylhomoserine sulfhydrylase(CCNA_02321)
CCNA_01603	aspartate aminotransferase(CCNA_01603)
CCNA_02539	aspartate aminotransferase(CCNA_02539)
CCNA_02306	histidinol-phosphate aminotransferase(CCNA_02306)
CCNA_01419	serine hydroxymethyltransferase(CCNA_01419)
CCNA_03658	tryptophan synthase beta chain(CCNA_03658)
Annotation Cluster 14 Enrichment Score: 1.0966784032195886
Beta-grasp domain, electron carrier activity, 2Fe-2S ferredoxin-type domain
ID	Gene Name
CCNA_00512	GTP-binding protein, probable translation factor(CCNA_00512)
CCNA_02023	NADH-quinone oxidoreductase chain G(nuoG)	nuoG
CCNA_03502	YceI/cytochrome b561 periplasmic protein(CCNA_03502)
CCNA_00507	cytochrome c1(CCNA_00507)
CCNA_01276	cytochrome c5(CCNA_01276)
CCNA_00763	electron transfer flavoprotein alpha subunit(CCNA_00763)
CCNA_03639	ferredoxin, 2Fe-2s(CCNA_03639)
CCNA_03641	succinate dehydrogenase iron-sulfur protein(CCNA_03641)
Annotation Cluster 15 Enrichment Score: 0.9090732994793795
Protein biosynthesis, Aminoacyl-tRNA synthetase, Aminoacyl-tRNA biosynthesis
ID	Gene Name
CCNA_02612	alanyl-tRNA synthetase(CCNA_02612)
CCNA_02519	aspartyl/glutamyl-tRNA(Asn/Gln) amidotransferase subunit A(CCNA_02519)
CCNA_02520	aspartyl/glutamyl-tRNA(Asn/Gln) amidotransferase subunit C(CCNA_02520)
CCNA_01982	glutamyl-tRNA synthetase(CCNA_01982)
CCNA_01403	glycyl-tRNA synthetase alpha chain(glyQ)	glyQ
CCNA_00281	methionyl-tRNA formyltransferase(CCNA_00281)
CCNA_01123	peptide chain release factor RF-3(prfC)	prfC
CCNA_02078	seryl-tRNA synthetase(serS)	serS
CCNA_00758	translation elongation factor P EF-P(CCNA_00758)
Annotation Cluster 16 Enrichment Score: 0.9079631769891061
Plasma membrane, cell inner membrane, cell membrane, transport
ID	Gene Name	Name
CCNA_03534	4-hydroxybenzoate octaprenyltransferase(ubiA)	ubiA
CCNA_00370	ATP synthase B chain(CCNA_00370)
CCNA_03561	ATP synthase gamma chain(CCNA_03561)
CCNA_00324	ExbD-family protein(CCNA_00324)
CCNA_00105	MarC family integral membrane protein(CCNA_00105)
CCNA_01734	MarC family integral membrane protein(CCNA_01734)
CCNA_00063	MviN-family integral membrane protein(mviN)	mviN
CCNA_03412	NAD(P) transhydrogenase subunit beta PntB(CCNA_03412)
CCNA_02020	NADH-quinone oxidoreductase chain I(nuoI)	nuoI
CCNA_02018	NADH-quinone oxidoreductase chain K(nuoK)	nuoK
CCNA_02015	NADH-quinone oxidoreductase chain N(nuoN)	nuoN
CCNA_02528	PlsY-like acyl-phosphate glycerol 3-phosphate acyltransferase(CCNA_02528)
CCNA_01507	cystine transport system permease protein(CCNA_01507)
CCNA_00562	dihydroorotate dehydrogenase(CCNA_00562)
CCNA_00857	glucose/fructose transport protein(CCNA_00857)
CCNA_00366	phosphonates transport ATP-binding protein phnC(CCNA_00366)
CCNA_00368	phosphonates transport system permease protein phnE(CCNA_00368)
CCNA_00525	prolipoprotein diacylglyceryl transferase(CCNA_00525)
CCNA_03642	succinate dehydrogenase flavoprotein subunit(CCNA_03642)
Annotation Cluster 17 Enrichment Score: 0.35702968608306385
Iron- sulfur; 4 iron, 4 sulfur cluster binding
ID	Gene Name
CCNA_03206	L-serine dehydratase(CCNA_03206)
CCNA_02024	NADH-quinone oxidoreductase chain F(nuoF)	nuoF
CCNA_02023	NADH-quinone oxidoreductase chain G(nuoG)	nuoG
CCNA_02020	NADH-quinone oxidoreductase chain I(nuoI)	nuoI
CCNA_03641	succinate dehydrogenase iron-sulfur protein(CCNA_03641)
Annotation Cluster 18 Enrichment Score: 0.2664095351563954
Amino sugar and nucleotide sugar metabolism, Galactose metabolism, starch and sucrose metabolism
ID	Gene Name
CCNA_03732	N-acyl-D-glucosamine 2-epimerase(CCNA_03732)
CCNA_02628	UDP-N-acetylenolpyruvoylglucosamine reductase(CCNA_02628)
CCNA_03752	UTP-glucose-1-phosphate uridylyltransferase(CCNA_03752)
CCNA_01204	dTDP-glucose 4,6-dehydratase(CCNA_01204)
CCNA_02389	glucosamine-1-phosphate acetyltransferase/UDP-N-acetylglucosamine pyrophosphorylase(CCNA_02389)
CCNA_00083	phosphoglucomutase/phosphomannomutase(CCNA_00083)
CCNA_02347	phosphomannomutase/phosphoglucomutase(CCNA_02347)
Annotation Cluster 19 Enrichment Score: 0.20594584746528397
Aminopeptidase, protease
ID	Gene Name
CCNA_02754	L-lysine/L-arginine carboxypeptidase(CCNA_02754)
CCNA_03205	M28-family zinc peptidase(CCNA_03205)
CCNA_03531	carboxypeptidase S1(CCNA_03531)
CCNA_01202	membrane alanine aminopeptidase(CCNA_01202)
CCNA_01763	multifunctional aminopeptidase(CCNA_01763)
CCNA_01629	signal peptidase I(CCNA_01629)
Annotation Cluster 20 Enrichment Score: 0.1531554055147305
ABC transporter-like, AAA+ ATPase domain, P-loop containing nucleoside triphosphate hydrolase
ID	Gene Name
CCNA_01050	ABC transporter ATP-binding protein(CCNA_01050)
CCNA_00512	GTP-binding protein, probable translation factor(CCNA_00512)
CCNA_00601	MoxR-like ATPase(CCNA_00601)
CCNA_01506	cystine transport ATP-binding protein(CCNA_01506)
CCNA_01646	dethiobiotin synthetase(CCNA_01646)
CCNA_00968	gluconate kinase(CCNA_00968)
CCNA_03383	multidrug/protein/lipid ABC transporter family, ATP-binding and permease protein(CCNA_03383)
CCNA_01123	peptide chain release factor RF-3(prfC)	prfC
CCNA_00366	phosphonates transport ATP-binding protein phnC(CCNA_00366)	366)
CCNA_01060	type I protein secretion ATP-binding protein RsaD(rsaD)	rsaD
Annotation Cluster 21 Enrichment Score: 0.1497595290193081
Flavoprotein, FAD, flavin adenine dinucelotide binding
ID	Gene Name
CCNA_02628	UDP-N-acetylenolpyruvoylglucosamine reductase(CCNA_02628)
CCNA_03504	acyl-CoA dehydrogenase(CCNA_03504)
CCNA_01412	acyl-CoA dehydrogenase, short-chain specific(CCNA_01412)
CCNA_00562	dihydroorotate dehydrogenase(CCNA_00562)
CCNA_00763	electron transfer flavoprotein alpha subunit(CCNA_00763)
CCNA_03642	succinate dehydrogenase flavoprotein subunit(CCNA_03642)
Annotation Cluster 22 Enrichment Score: 0.0928347242717577
Membrane, Transmembrane helix, Transmembrane, integral component of membrane
ID	Gene Name
CCNA_03534	4-hydroxybenzoate octaprenyltransferase(ubiA)	ubiA
CCNA_00370	ATP synthase B chain(CCNA_00370)
CCNA_03561	ATP synthase gamma chain(CCNA_03561)
CCNA_00324	ExbD-family protein(CCNA_00324)
CCNA_00586	LytR/AlgR-family transcriptional regulator(CCNA_00586)
CCNA_00105	MarC family integral membrane protein(CCNA_00105)
CCNA_01734	MarC family integral membrane protein(CCNA_01734)
CCNA_00063	MviN-family integral membrane protein(mviN)	mviN
CCNA_03413	NAD(P) transhydrogenase alpha subunit-related protein(CCNA_03413)
CCNA_03412	NAD(P) transhydrogenase subunit beta PntB(CCNA_03412)
CCNA_02020	NADH-quinone oxidoreductase chain I(nuoI)	nuoI
CCNA_02018	NADH-quinone oxidoreductase chain K(nuoK)	nuoK
CCNA_02015	NADH-quinone oxidoreductase chain N(nuoN)	nuoN
CCNA_02993	NADH-ubiquinone oxidoreductase(CCNA_02993)
CCNA_02528	PlsY-like acyl-phosphate glycerol 3-phosphate acyltransferase(CCNA_02528)
CCNA_01203	TonB-dependent receptor(CCNA_01203)
CCNA_03227	TonB-dependent receptor(CCNA_03227)
CCNA_02419	TonB1 protein(tonB1)	tonB1
CCNA_03502	YceI/cytochrome b561 periplasmic protein(CCNA_03502)
CCNA_03415	aa3 type cytochrome c oxidase subunit IV-related protein(CCNA_03415)
CCNA_00970	acyl-CoA synthetase(CCNA_00970)
CCNA_02906	acyltransferase(CCNA_02906)
CCNA_03052	acyltransferase(CCNA_03052)
CCNA_01242	amino acid permease(CCNA_01242)
CCNA_01507	cystine transport system permease protein(CCNA_01507)
CCNA_00507	cytochrome c1(CCNA_00507)
CCNA_00562	dihydroorotate dehydrogenase(CCNA_00562)
CCNA_00857	glucose/fructose transport protein(CCNA_00857)
CCNA_02848	heme chaperone-apocytochrome heme-lyase(CCNA_02848)
CCNA_00129	hypothetical protein(CCNA_00129)
CCNA_00605	hypothetical protein(CCNA_00605)
CCNA_01533	hypothetical protein(CCNA_01533)
CCNA_01853	hypothetical protein(CCNA_01853)
CCNA_02025	hypothetical protein(CCNA_02025)
CCNA_02304	hypothetical protein(CCNA_02304)
CCNA_02608	hypothetical protein(CCNA_02608)
CCNA_02676	hypothetical protein(CCNA_02676)
CCNA_02986	hypothetical protein(CCNA_02986)
CCNA_00516	integral membrane protein(CCNA_00516)
CCNA_00025	major facilitator superfamily transporter(CCNA_00025)
CCNA_03383	multidrug/protein/lipid ABC transporter family, ATP-binding and permease protein(CCNA_03383)
CCNA_01951	multimodular transpeptidase-transglycosylase PbpY(pbpY)	pbpY
CCNA_02171	nucleoside permease nupC(CCNA_02171)
CCNA_02190	penicillin-binding protein(CCNA_02190)
CCNA_01971	peptidyl-prolyl cis-trans isomerase(CCNA_01971)
CCNA_00366	phosphonates transport ATP-binding protein phnC(CCNA_00366)
CCNA_00368	phosphonates transport system permease protein phnE(CCNA_00368)
CCNA_00525	prolipoprotein diacylglyceryl transferase(CCNA_00525)
CCNA_01629	signal peptidase I(CCNA_01629)
CCNA_03644	succinate dehydrogenase cytochrome B-556 subunit(sdhC)	sdhC
CCNA_03642	succinate dehydrogenase flavoprotein subunit(CCNA_03642)
CCNA_03643	succinate dehydrogenase membrane anchor subunit(CCNA_03643)
CCNA_01159	transporter, major facilitator superfamily(CCNA_01159)
CCNA_01060	type I protein secretion ATP-binding protein RsaD(rsaD)	rsaD
CCNA_01061	type I secretion adaptor protein RsaE(rsaE)	rsaE
CCNA_03043	type IV pilin protein pilA(pilA)	pilA
CCNA_00602	von Willebrand factor type A domain protein(CCNA_00602)
Annotation Cluster 23 Enrichment Score: 0.019506051442848716
transport; TonB-dependent receptor , plug; TonB-dependent receptor, beta barrel, receptor activity
ID	Gene Name	Name
CCNA_00063	MviN-family integral membrane protein(mviN)	mviN
CCNA_02018	NADH-quinone oxidoreductase chain K(nuoK)	nuoK
CCNA_02015	NADH-quinone oxidoreductase chain N(nuoN)	nuoN
CCNA_00974	OAR protein precursor(CCNA_00974)
CCNA_01203	TonB-dependent receptor(CCNA_01203)
CCNA_03227	TonB-dependent receptor(CCNA_03227)
CCNA_02419	TonB1 protein(tonB1)	tonB1
Annotation Cluster 24 Enrichment Score: 9.981497868282515E-5
regulation of transcription, DNA-templated; DNA binding
ID	Gene Name
CCNA_00110	DNA-binding protein(CCNA_00110)
CCNA_00586	LytR/AlgR-family transcriptional regulator(CCNA_00586)
CCNA_00998	ROS/MUCR transcriptional regulator(CCNA_00998)
CCNA_02161	TetR-family transcriptional regulator(CCNA_02161)
CCNA_03161	transcriptional regulator xylR(xylR)	xylR

### Sheet: 2 fold up in both
Functional Annotation Clustering of Genes upregulated ≥2-fold in ∆cdnL
Annotation Cluster 1 Enrichment Score: 1.376148712510812
Receptor activity, transport, TonB dependent receptor, cell outer membrane, inorganic ion transport and metabolism
ID	Gene Name
CCNA_01149	TonB-dependent outer membrane receptor(CCNA_01149)
CCNA_01738	TonB-dependent outer membrane receptor(CCNA_01738)
CCNA_03298	TonB-dependent outer membrane receptor(CCNA_03298)
CCNA_00224	TonB-dependent receptor protein(CCNA_00224)
CCNA_00170	TonB-dependent receptor(CCNA_00170)
CCNA_00185	TonB-dependent receptor(CCNA_00185)
CCNA_00486	TonB-dependent receptor(CCNA_00486)
CCNA_01869	TonB-dependent receptor(CCNA_01869)
CCNA_03096	TonB-dependent receptor(CCNA_03096)
Annotation Cluster 2 Enrichment Score: 0.6890369252414563
DNA binding, winged helix-turn-helix DNA binding domain, transcription factor activity, sequence specific DNA binding, transcription, transcription regulation
ID	Gene Name	Name
CCNA_01573	ArsR-family transcriptional regulator(CCNA_01573)
CCNA_02618	AsnC-family transcriptional regulator(CCNA_02618)
CCNA_01712	CopY/TcrY family transcriptional repressor(CCNA_01712)
CCNA_01844	DNA integration/recombination/inversion protein(CCNA_01844)
CCNA_00080	LexA-related transcriptional repressor(CCNA_00080)
CCNA_03131	LytR/AlgR-family transcriptional regulator(CCNA_03131)
CCNA_01913	MarR-family transcriptional regulator(CCNA_01913)
CCNA_03210	MarR-family transcriptional regulator(CCNA_03210)
CCNA_03791	MarR-family transcriptional regulator(CCNA_03791)
CCNA_00114	MarR/EmrR-family transcriptional regulator(CCNA_00114)
CCNA_00885	MazE-like antitoxin protein(CCNA_00885)
CCNA_03287	PadR-family transcriptional regulator(CCNA_03287)
CCNA_03589	RNA polymerase ECF-type sigma factor sigT(sigT)	sigT
CCNA_02977	RNA polymerase ECF-type sigma factor sigU(sigU)	sigU
CCNA_03195	RNA polymerase sigma factor RpoH(rpoH)	rpoH
CCNA_01418	ROS/MUCR transcriptional regulator(CCNA_01418)
CCNA_02646	cell division protein MraZ(mraZ)	mraZ
CCNA_00701	cold shock protein CspB(cspB)	cspB
CCNA_03076	excinuclease ABC subunit B(CCNA_03076)
CCNA_01685	hemimethylated DNA-binding protein yccV(CCNA_01685)
CCNA_03667	hypothetical protein(CCNA_03667)
CCNA_03132	transcriptional regulator, antitoxin protein higA(higA)	higA
CCNA_01362	two-component response regulator(CCNA_01362)
CCNA_02854	two-component response regulator(CCNA_02854)
Annotation Cluster 3 Enrichment Score: 0.6359968149717333
sigma factor activity, RNA polymerase sigma-70 like domain, RNA polymerase , sigma-70 region 2, Sigma factor
ID	Gene Name	Name
CCNA_01573	ArsR-family transcriptional regulator(CCNA_01573)
CCNA_02618	AsnC-family transcriptional regulator(CCNA_02618)
CCNA_03791	MarR-family transcriptional regulator(CCNA_03791)
CCNA_03589	RNA polymerase ECF-type sigma factor sigT(sigT)	sigT
CCNA_02977	RNA polymerase ECF-type sigma factor sigU(sigU)	sigU
CCNA_03195	RNA polymerase sigma factor RpoH(rpoH)	rpoH
CCNA_02646	cell division protein MraZ(mraZ)	mraZ
Annotation Cluster 4 Enrichment Score: 0.5733356669604283
endonuclease activity, nuclease
ID	Gene Name	Name
CCNA_00675	VapC-like PIN domain ribonuclease(CCNA_00675)
CCNA_00663	bacterial apoptosis endonuclease BapE(bapE)	bapE
CCNA_02876	very short patch repair (Vsr) endonuclease(CCNA_02876)
CCNA_02930	very short patch repair (Vsr) endonuclease(CCNA_02930)
Annotation Cluster 5 Enrichment Score: 0.542049483174186
Lambda repressor-like, DNA-binding domain; HTH_XRE; Helix-turn-helix; sequence-specific DNA binding
ID	Gene Name	Name
CCNA_02618	AsnC-family transcriptional regulator(CCNA_02618)
CCNA_03379	Cro/CI family transcriptional regulator(CCNA_03379)
CCNA_00149	Cro/CI-family transcriptional regulator(CCNA_00149)
CCNA_00080	LexA-related transcriptional repressor(CCNA_00080)
CCNA_01840	MerR-family transcriptional regulator(CCNA_01840)
CCNA_03132	transcriptional regulator, antitoxin protein higA(higA)	higA
Annotation Cluster 6 Enrichment Score: 0.43191137053188716
phosphorelay signal transduction system, intracellular, REC, Signal transduction response regulator, CheY-like superfamily
ID	Gene Name	Name
CCNA_02618	AsnC-family transcriptional regulator(CCNA_02618)
CCNA_00879	PAS-family sensor histidine kinase(CCNA_00879)
CCNA_03367	chemotaxis receiver domain protein CheYIII(CCNA_03367)	cheYIII
CCNA_03368	hypothetical protein(CCNA_03368)
CCNA_00287	photosensory histidine protein kinase LovK(lovK)	lovK
CCNA_00286	two-component receiver domain protein LovR(lovR)	lovR
CCNA_01362	two-component response regulator(CCNA_01362)
CCNA_02854	two-component response regulator(CCNA_02854)
CCNA_02853	two-component sensor histidine kinase(CCNA_02853)
CCNA_02978	two-component sensor histidine kinase(CCNA_02978)
Annotation Cluster 7 Enrichment Score: 0.23976993653921028
Histidine kinase-like ATPase, ATP-binding domain; phosphorelay sensor kinase activity; Signal transduction histidine kinase, core; HATPase_c; Signal transduction histidine kinase-related protein, C-terminal; kinase
ID	Gene Name	Name
CCNA_03436	CHASE sensor histidine kinase(CCNA_03436)
CCNA_00879	PAS-family sensor histidine kinase(CCNA_00879)
CCNA_00287	photosensory histidine protein kinase LovK(lovK)	lovK
CCNA_01755	two component sensor histidine kinase(CCNA_01755)
CCNA_02853	two-component sensor histidine kinase(CCNA_02853)
CCNA_02978	two-component sensor histidine kinase(CCNA_02978)
Annotation Cluster 8 Enrichment Score: 0.18250306890401677
Defense mechanisms, ATPase activity, ABC transporter, conserved site, ABC transporter-like, AAA+ ATPase domain, AAA, P-loop containing nucleoside triphosphate hydrolase
ID	Gene Name	Name
CCNA_02173	ABC transporter ATP-binding protein(CCNA_02173)
CCNA_01335	ABC-type multidrug transport system, ATPase component(CCNA_01335)
CCNA_00981	ABC-type transport system involved in lipoprotein release, ATPase component LolD(lolD)	lolD
CCNA_00912	beta-lactamase family protein(CCNA_00912)
CCNA_03076	excinuclease ABC subunit B(CCNA_03076)
Annotation Cluster 9 Enrichment Score: 0.17477768030819174
integral component of membrane, membrane, transmembrane, transmembrane helix
ID	Gene Name	Name
CCNA_00981	ABC-type transport system involved in lipoprotein release, ATPase component LolD(lolD)	lolD
CCNA_00980	ABC-type transport system involved in lipoprotein release, permease component LolE(lolE)	lolE
CCNA_02172	ABC-type transporter, permease component(CCNA_02172)
CCNA_01334	ABC2-family membrane transporter(CCNA_01334)
CCNA_03436	CHASE sensor histidine kinase(CCNA_03436)
CCNA_03716	LptC-related lipopolysaccharide assembly protein(CCNA_03716)
CCNA_03131	LytR/AlgR-family transcriptional regulator(CCNA_03131)
CCNA_01711	MecR antirepressor / ankyrin repeat family protein(CCNA_01711)
CCNA_01149	TonB-dependent outer membrane receptor(CCNA_01149)
CCNA_01738	TonB-dependent outer membrane receptor(CCNA_01738)
CCNA_03298	TonB-dependent outer membrane receptor(CCNA_03298)
CCNA_00185	TonB-dependent receptor(CCNA_00185)
CCNA_00486	TonB-dependent receptor(CCNA_00486)
CCNA_01869	TonB-dependent receptor(CCNA_01869)
CCNA_03096	TonB-dependent receptor(CCNA_03096)
CCNA_00488	amino acid efflux permease(CCNA_00488)
CCNA_00148	hypothetical protein(CCNA_00148)
CCNA_00298	hypothetical protein(CCNA_00298)
CCNA_00415	hypothetical protein(CCNA_00415)
CCNA_00416	hypothetical protein(CCNA_00416)
CCNA_00417	hypothetical protein(CCNA_00417)
CCNA_00706	hypothetical protein(CCNA_00706)
CCNA_01072	hypothetical protein(CCNA_01072)
CCNA_02089	hypothetical protein(CCNA_02089)
CCNA_02196	hypothetical protein(CCNA_02196)
CCNA_02214	hypothetical protein(CCNA_02214)
CCNA_02217	hypothetical protein(CCNA_02217)
CCNA_02533	hypothetical protein(CCNA_02533)
CCNA_02685	hypothetical protein(CCNA_02685)
CCNA_02856	hypothetical protein(CCNA_02856)
CCNA_03119	hypothetical protein(CCNA_03119)
CCNA_03170	hypothetical protein(CCNA_03170)
CCNA_03212	hypothetical protein(CCNA_03212)
CCNA_03369	hypothetical protein(CCNA_03369)
CCNA_03377	hypothetical protein(CCNA_03377)
CCNA_03380	hypothetical protein(CCNA_03380)
CCNA_03438	hypothetical protein(CCNA_03438)
CCNA_03488	hypothetical protein(CCNA_03488)
CCNA_03668	hypothetical protein(CCNA_03668)
CCNA_03778	integral membrane protein(CCNA_03778)
CCNA_03174	major facilitator superfamily transporter(CCNA_03174)
CCNA_01663	potassium-transporting ATPase A chain(CCNA_01663)
CCNA_01664	potassium-transporting ATPase B chain(CCNA_01664)
CCNA_01161	proton/sodium-glutamate symport protein(CCNA_01161)
CCNA_01916	ribonuclease BN(CCNA_01916)
CCNA_01755	two component sensor histidine kinase(CCNA_01755)
CCNA_02853	two-component sensor histidine kinase(CCNA_02853)
CCNA_02978	two-component sensor histidine kinase(CCNA_02978)
Annotation Cluster 10 Enrichment Score: 0.10356356383309659
Carbon metabolism, Microbial metabolism in diverse environments, Biosynthesis of secondary metabolites, Metabolic pathways
ID	Gene Name	Name
CCNA_03354	5-formyltetrahydrofolate cyclo-ligase(CCNA_03354)
CCNA_01493	cysteine synthase(CCNA_01493)
CCNA_01841	isocitrate lyase(CCNA_01841)
CCNA_01843	malate synthase(CCNA_01843)
CCNA_00566	mannonate dehydratase(CCNA_00566)
CCNA_00018	molybdenum cofactor biosynthesis protein A(moaA)	moaA
Annotation Cluster 11 Enrichment Score: 0.02084214344457525
Cell membrane, Transport, Cell inner membrane
ID	Gene Name	Name
CCNA_00981	ABC-type transport system involved in lipoprotein release, ATPase component LolD(lolD)	lolD
CCNA_00980	ABC-type transport system involved in lipoprotein release, permease component LolE(lolE)	lolE
CCNA_02172	ABC-type transporter, permease component(CCNA_02172)
CCNA_00488	amino acid efflux permease(CCNA_00488)
CCNA_03820	outer-membrane lipoproteins carrier protein(CCNA_03820)
CCNA_01663	potassium-transporting ATPase A chain(CCNA_01663)
CCNA_01664	potassium-transporting ATPase B chain(CCNA_01664)
Annotation Cluster 12 Enrichment Score: 0.0195177641080397
ATP binding, Nucleotide-binding, P-loop containing nucleoside triphosphate hydrolase
ID	Gene Name	Name
CCNA_03354	5-formyltetrahydrofolate cyclo-ligase(CCNA_03354)
CCNA_02173	ABC transporter ATP-binding protein(CCNA_02173)
CCNA_01335	ABC-type multidrug transport system, ATPase component(CCNA_01335)
CCNA_00981	ABC-type transport system involved in lipoprotein release, ATPase component LolD(lolD)	lolD
CCNA_03436	CHASE sensor histidine kinase(CCNA_03436)
CCNA_03076	excinuclease ABC subunit B(CCNA_03076)
CCNA_00018	molybdenum cofactor biosynthesis protein A(moaA)	moaA
CCNA_01664	potassium-transporting ATPase B chain(CCNA_01664)
CCNA_01598	pyridine nucleotide-disulfide oxidoreductase(CCNA_01598)
CCNA_02853	two-component sensor histidine kinase(CCNA_02853)
CCNA_02978	two-component sensor histidine kinase(CCNA_02978)
