## Supplementary table 5 for "The conserved transcriptional regulator CdnL is required for metabolic homeostasis and morphogenesis in *Caulobacter*"

### Sheet: Caulobacter
Strains used in this study
Strain	parental strain	plasmid or lysate	method	genotype	Reference
EG1321	EG865	pEG905	electroporation	NA1000 xyl::cdnL	this study
EG1403	EG1321	pEG907	electroporation	NA1000 cdnL::∆cdnL; xyl::cdnL	this study
EG1415	EG865	pEG907	electroporation	NA1000 cdnL::∆cdnL, ∆50kb	this study
EG1416	EG865	pEG906	electroporation	NA1000 cdnL::∆cdnL	this study
EG1447	EG865	pEG907	electroporation	NA1000 cdnL::∆cdnL	this study
EG1795	EG865	pEG480	electroporation	NA1000 xyl::venus-mreB	this study
EG1898	EG1415	pEG1301	electroporation	NA1000 cdnL::gentR	this study
EG1902/ZG153				NA1000 ctpS::mcherryctpS	3
EG1903/ZG17				NA1000 creS::∆creS	3
EG1912	EG1903	ΦCR30 lysate prepared from EG1898	transduction	NA1000 creS::∆creS; cdnL::gentR	this study
EG1958	EG1902	ΦCR30 lysate prepared from EG1898	transduction	NA1000 ctpS::mcherryctpS; cdnL::gentR	this study
EG2064	JAT793	ΦCR30 lysate prepared from EG1898	transduction	NA1000 mreB:D189GmreB; Pxyl::Venus-D189GmreB; cdnl::gentR	this study
EG2065	JAT797	ΦCR30 lysate prepared from EG1898	transduction	NA1000 mreB:V324AmreB; Pxyl::Venus-V324Amre; cdnl::gentR	this study
EG2331	JAT664	ΦCR30 lysate prepared from EG1898	transduction	NA1000 mreB::N21D-mreB, cdnL::gentR	this study
EG2333	JAT686	ΦCR30 lysate prepared from EG1898	transduction	NA1000 mreB::V170A-mreB, cdnL::gentR	this study
EG2335	JAT689	ΦCR30 lysate prepared from EG1898	transduction	NA1000 mreB::D189Ga-mreB, cdnL::gentR	this study
EG2337	JAT699	ΦCR30 lysate prepared from EG1898	transduction	NA1000 mreB::V324Ab-mreB, cdnL::gentR	this study
EG2339	JAT666	ΦCR30 lysate prepared from EG1898	transduction	NA1000 mreB::N21Sa-mreB, cdnL::gentR	this study
EG2341	JAT683	ΦCR30 lysate prepared from EG1898	transduction	NA1000 mreB::G165A-mreB; cdnL::gentR	this study
EG2404	EG1416	ΦCR30 lysate prepared from EG1898	transduction	NA1000 cdnL::gentR	this study
EG2465	EG1447	pEG480	electroporation	NA1000 cdnL::∆cdnL; xyl::venus-mreB	this study
EG2604				NA1000 CCNA_00164:∆CCNA_00164	4
EG2740	EG865	pXCFPN-1	electroporation	NA1000 xyl::CFP	this study
EG2804		ΦCR30 lysate prepared from EG1898	transduction	NA1000 CCNA_00164:∆CCNA_00164; cdnL::gentR	this study
EG865				NA1000	5
JAT664				NA1000 mreB::N21D-mreB	1
JAT666				NA1000 mreB::N21SA-mreB	1
JAT683				NA1000 mreB::G165A-mreB	1
JAT686				NA1000 mreB::V170A-mreB	1
JAT689				NA1000 mreB::D189Ga-mreB	1
JAT699				NA1000 mreB::V324Ab-mreB	1
JAT793				NA1000 mreB:D189GmreB; xyl::venus-D189GmreB	1
JAT797				NA1000 mreB:V324AmreB; xyl::venus-V324AmreB	1
JC874				NA1000 cdnL::∆cdnL	6

### Sheet: Plasmids
Plasmids used in this study
plasmid	parent	5' restriction site	3' restriction site	5' oligo name	3' oligo name	5' oligo sequence	3' oligo sequence	template	insert subcloned from	5' restriction site II	3' restriction site II	5' oligo II name	3' oligo II name	5' oligo II sequence	3' oligo II sequence	template II	description	reference
pBXMCS-4	NA	NA	NA	NA	NA	NA	NA	NA	NA	NA	NA	NA	NA	NA	NA	NA	medium copy replicating plasmid for xylose-inducible overexpression with a Gent resistance marker	7
pEG480	pXVENN-2	NA	NA	NA	NA	NA	NA	NA	NA	NA	NA	NA	NA	NA	NA	NA	xylose inducible expression of venus-mreB	this study
pEG905	pX1	NdeI	BamHI	oEG643	oEG644	gatccataTGAGCAAGACTGGTCTG	gatcggatccCAGACCAGTCTTGCTC	NA1000 CdnL I42N suppressor gDNA	NA	NA	NA	NA	NA	NA	NA	NA	xylose inducible expression of cdnL	this study
pEG906	pNPTS138	SpeI	NheI	oEG611	oEG612	gactactagtCCGACGGCAAGTGGCTG	gactgctagcGTCTGGACGCCACGCGC	NA1000 CdnL I42N suppressor gDNA	NA	NA	NA	NA	NA	NA	NA	NA	pNPTS138 cdnL I42N; suicide plasmid for replacing cdnL with cdnL I42N	this study
pEG907	pNPTS138	SpeI	BamHI	oEG605	oEG606	gactactagtGACTGCGTGGAGGTGTGTC	gactggatccCGCCGTCATCATTCCCAAAC	NA1000 gDNA	NA	BamHI	NheI	oEG607	oEG608	gactggatccCTGGTCAAGGCCGCCtaaTC	gactgctagcTGGTGATCAGCAAGGGGCTG	NA1000 gDNA	pNPTS138 cdnLus-cdnLds; suicide plasmid for deleting cdnL	this study
pEG1129	pTB146	SapI	SacI	oEG744	oEG745	gactgctcttctggtatgAGCAAGACTGGTC	gactgagctcttaGGCGGCCTTGACCAG	NA1000 gDNA	NA	NA	NA	NA	NA	NA	NA	NA	for IPTG ind expression of His-SUMO-cdnL in E. coli	this study
pEG1280	pNPTS138	BamHI	BamHI	oEG844	oEG845	gatc ggatcc atgttacgcagcagcaac	gatc ggatcc ttaggtggcggtacttg	pBXCS4	NA	NA	NA	NA	NA	NA	NA	NA	pNPTS138 spoTus-gentR-spoTds; suicide plasmid for replacing spoT with gentR	this study
pEG1301	pEG907	BamHI	BamHI	NA	NA	NA	NA	NA	pEG1280	BamHI	BamHI	NA	NA	NA	NA	NA	pNPTS138 cdnLus-gentR-cdnLds; suicide plasmid for replacing cdnL with gentR	this study
pNPTS138	NA	NA	NA	NA	NA	NA	NA	NA	NA	NA	NA	NA	NA	NA	NA	NA	allele exchange plasmid containing sacB, kanR	MRK Alley, unpublished
pXCFPN-1	NA	NA	NA	NA	NA	NA	NA	NA	NA	NA	NA	NA	NA	NA	NA	NA	integrating plasmid at the xylose locus for production of CFP tagged proteins at the N terminus	7
pXVENN-2	NA	NA	NA	NA	NA	NA	NA	NA	NA	NA	NA	NA	NA	NA	NA	NA	integrating plasmid at the xylose locus for production of venus tagged proteins at the N terminus	7
